# DNA metabarcoding reveals adaptive seasonal variation of individual trophic traits in a critically endangered fish

**DOI:** 10.1101/2021.01.25.428043

**Authors:** Kurt Villsen, Emmanuel Corse, Emese Meglécz, Gaït Archambaud-Suard, Hélène Vignes, Alexander V. Ereskovsky, Rémi Chappaz, Vincent Dubut

**Author notes:** Correspondence: Kurt Villsen,; or Vincent Dubut.

## Abstract

Dietary studies are critical for understanding foraging strategies and have important applications in conservation and habitat management. We applied a robust metabarcoding protocol to characterize the diet of the critically endangered freshwater fish *Zingel asper* and conducted modelling and simulation analyses to characterize and identify some of the drivers of individual trophic trait variation in this species. We found that intra-specific competition and ontogeny had minor effects on the trophic niche of *Z. asper*. Instead, our results suggest that the majority of trophic niche variation was driven by seasonal variation in ecological opportunity (in our case, the seasonal variation in the availability of preferred prey types). Overall, our results are in line with the optimal foraging theory and suggest that *Z. asper* is specialized on a few ephemeropteran prey species (*Baetis fuscatus* and *Ecdyonurus*) but adapts its foraging by becoming more opportunistic as its favoured prey seasonally decline. Despite the now widespread usage of metabarcoding, very few studies have attempted to study inter- and intra-populational individual trophic traits variation with metabarcoding data. This study illustrates how metabarcoding data obtained from feces can be combined with modelling and simulation approaches to test hypotheses in the conventional analytic framework of trophic analysis.
