## Supplementary Table 3 for "DNA metabarcoding reveals adaptive seasonal variation of individual trophic traits in a critically endangered fish"

### Sheet: filter_parameters_TableS1
Marker	Plate	Obi	Renkonen_limit	LNFneg Threshold	LNFpos Threshold	LNFtag Threshold
LFCR	DNA1	0.2	0.081	80	0.005	0.001
LFCR	DNA2	0.2	0.096	100	0.004	0.001
LFCR	DNA3	0.2	0.065	45	0.003	0.001
LFCR	DNA4	0.2	0.182	95	0.004	0.001
LFCR	DNA5	0.2	0.158	85	0.002	0.001
LFCR	DNA6	0.2	0.214	90	0.004	0.001
LFCR	DNA7	0.2	0.15	40	0.001	0.003
LFCR	DNA8	0.2	0.151	55	0.001	0.001
LFCR	DNA9	0.2	0.143	100	0.003	0.007
LFCR	DNA10	0.2	0.129	70	0.001	0.011
LFCR	DNA11	0.2	0.256	85	0.004	0.001
LFCR	DNA12	0.2	0.139	100	0.002	0.001
LFCR	DNA13	0.2	0.345	95	0.002	0.001
LFCR	DNA14	0.2	0.187	75	0.003	0.001
LFCR	DNA15	0.2	0.269	100	0.003	0.005
LFCR	DNA16	0.2	0.193	100	0.001	0.001
LFCR	DNA19	0.2	0.126	100	0.002	0.0475
LFCR	DNA22	0.2	0.146	95	0.002	0.0025
LFCR	DNA26	0.2	0.146	95	0.002	0.0015
LFCR	DNA27	0.2	0.263	55	0.001	0.003
LFCR	Ext7	0.2	0.22	80	0.001	0.001
MFZR	DNA1	0.2	0.079	55	0.005	0.0035
MFZR	DNA2	0.2	0.075	50	0.004	0.0025
MFZR	DNA3	0.2	0.053	45	0.003	0.002
MFZR	DNA4	0.2	0.114	80	0.004	0.001
MFZR	DNA5	0.2	0.085	75	0.002	0.0025
MFZR	DNA6	0.2	0.128	35	0.004	0.0015
MFZR	DNA7	0.2	0.145	70	0.001	0.0025
MFZR	DNA8	0.2	0.215	30	0.001	0.001
MFZR	DNA9	0.2	0.084	60	0.003	0.0195
MFZR	DNA10	0.2	0.127	100	0.001	0.0115
MFZR	DNA11	0.2	0.235	55	0.004	0.003
MFZR	DNA12	0.2	0.119	55	0.002	0.0125
MFZR	DNA13	0.2	0.42	85	0.002	0.001
MFZR	DNA14	0.2	0.275	90	0.003	0.0015
MFZR	DNA15	0.2	0.316	80	0.003	0.0065
MFZR	DNA16	0.2	0.166	95	0.001	0.0195
MFZR	DNA19	0.2	0.344	100	0.002	0.015
MFZR	DNA22	0.2	0.18	65	0.002	0.007
MFZR	DNA26	0.2	0.374	50	0.002	0.0025
MFZR	DNA27	0.2	0.202	90	0.001	0.001
MFZR	Ext7	0.2	0.085	80	0.001	0.001
ZFZR	DNA1	0.2	0.082	95	0.005	0.001
ZFZR	DNA2	0.2	0.075	85	0.004	0.0025
ZFZR	DNA3	0.2	0.047	35	0.003	0.0015
ZFZR	DNA4	0.2	0.126	95	0.004	0.001
ZFZR	DNA5	0.2	0.136	80	0.002	0.001
ZFZR	DNA6	0.2	0.121	95	0.004	0.001
ZFZR	DNA7	0.2	0.091	30	0.001	0.0035
ZFZR	DNA8	0.2	0.104	55	0.001	0.001
ZFZR	DNA9	0.2	0.102	75	0.003	0.006
ZFZR	DNA10	0.2	0.137	20	0.001	0.0285
ZFZR	DNA11	0.2	0.335	80	0.004	0.001
ZFZR	DNA12	0.2	0.161	50	0.002	0.009
ZFZR	DNA13	0.2	0.371	80	0.002	0.0065
ZFZR	DNA14	0.2	0.332	40	0.003	0.006
ZFZR	DNA15	0.2	0.366	80	0.003	0.0125
ZFZR	DNA16	0.2	0.157	25	0.001	0.0135
ZFZR	DNA19	0.2	0.298	95	0.002	0.0145
ZFZR	DNA22	0.2	0.128	85	0.002	0.0175
ZFZR	DNA26	0.2	0.13	75	0.002	0.001
ZFZR	DNA27	0.2	0.304	20	0.001	0.001
ZFZR	Ext7	0.2	0.117	25	0.001	0.001
